# PDAUG - a Galaxy based toolset for peptide library analysis, visualization, and machine learning modeling

**DOI:** 10.1101/2021.02.02.429203

**Authors:** Jayadev Joshi, Daniel Blankenberg

**Affiliations:** Genomic Medicine Institute, Lerner Research Institute, Cleveland Clinic, Cleveland, Ohio, USA; Department of Molecular Medicine, Cleveland Clinic Lerner College of Medicine, Case Western Reserve University, Cleveland, Ohio, USA

## Abstract

Computational methods based on initial screening and prediction of peptides for desired functions have been proven effective alternatives to the lengthy and expensive methods traditionally utilized in peptide research, thus saving time and effort. However, for many researchers, the lack of expertise in utilizing programming libraries and the lack of access to computational resources and flexible pipelines are big hurdles to adopting these advanced methods. To address these barriers, we have implemented the **P**eptide **D**esign and **A**nalysis **U**nder **G**alaxy (PDAUG) package, a Galaxy based python powered collection of tools, workflows, and datasets for a rapid *in-silico* peptide library analysis. PDAUG offers tools for peptide library generation, data visualization, in-built and public database based peptide sequence retrieval, peptide feature calculation, and machine learning modeling. In contrast to the existing methods like standard programming libraries or rigid web-based tools, PDAUG offers a GUI based toolset thus providing flexibility to build and distribute reproducible pipelines and workflows without programming expertise. Additionally, this toolset facilitates researchers to combine PDAUG with hundreds of compatible existing Galaxy tools for limitless analytic strategies. Finally, we demonstrate the usability of PDAUG on predicting anticancer properties of peptides using four different feature sets and assess the suitability of various machine learning algorithms.
