## Supplementary material for "PDAUG - a Galaxy based toolset for peptide library analysis, visualization, and machine learning modeling": ACPsvsnon-ACPs.tsv

peptide	class_label
GLWSKIKEVGKEAAKAAAKAAGKAALGAVSEAV	1
GLFDIIKKIAESI	1
GLLDIVKKVVGAFGSL	1
GLFDIVKKVVGALGSL	1
GLFDIVKKVVGTLAGL	1
GLFDIAKKVIGVIGSL	1
GLFDIVKKIAGHIAGSI	1
GLFDIVKKIAGHIVSSI	1
AACARFIDDFCDTLTPNIYRPRDNGQRCYAVNGHRCDFTVFNTNNGGNPIRASTPNCKTVLRTAANRCPTGGRGKINPNAPFLFAIDPNDGDCSTNF	1
HGVSGHGQHGVHG	1
FKCRRWQWRMKKLGAPSITCVRRAF	1
KWKLFKKIKFLHSAKKF	1
KSSAYSLQMGATAIKQVKKLFKKWGW	1
GIGTKILGGVKTALKGALKELASTYAN	1
GIGGKILSGLKTALKGAAKELASTYLH	1
GIGGVLLSAGKAALKGLAKVLAEKYAN	1
SIGAKILGGVKTFFKGALKELASTYLQ	1
FLPLLAGLAANFLPTIICKISYKC	1
FVQWFSKFLGRIL	1
KWKIFKKIEKVGRNIRNGIIKAGPAVAVLGEAKAL	1
GWLKKIGKKIERVGQHTRDATIQTIGVAQQAANVAATLK	1
KWKLFKKIEKVGQNIRDGIIKAGPAVAVVGQATQIAK	1
SQLGDLGSGAGQGGGGGGSIRAAGGAFGKLEAAREEEFFYKKQKEQLERLKNDQIHQAEFHHQQIKEHEEAIQRHKDFLNNLHK	1
GIGKFLHSAKKFGKAFVGEIMNS	1
GIGAVLKVLTTGLPALISWIKRKRQQ	1
ALWKNMLKGIGKLAGQAALGAVKTLVGAE	1
ACYCRIPACIAGERRYGTCIYQGRLWAFCC	1
ECRRLCYKQRCVTYCRGR	1
LKLKSIVSWAKKVL	1
KWCFRVCYRGICYRRCR	1
KSCCRNTWARNCYNVCRLPGTISREICAKKCDCKIISGTTCPSDYPK	1
GLLSVLGSVAKHVLPHVVPVIAEHL	1
GLLSVLGSVVKHVIPHVVPVIAEHL	1
GLFKVLGSVAKHLLPHVAPVIAEK	1
GLFGVLGSIAKHVLPHVVPVIAEK	1
GLFVGVLAKVAAHVVPAIAEHF	1
GLFVGLAKVAAHNNPAIAEHFQA	1
GFVDFLKKVAGTIANVVT	1
GLLQTIKEKLESLESLAKGIVSGIQA	1
TRSSRAGLQFPVGRVHRLLRK	1
FFGWLIKGAIHAGKAIHGLIHRRRH	1
GLFDVIKKVASVIGGL	1
GLFDIIKKVASVVGGL	1
GRFKRFRKKFKKLFKKLSPVIPLLHLG	1
GGLRSLGRKILRAWKKYGPIIVPIIRIG	1
RRRPRPPYLPRPRPPPFFPPRLPPRIPPGFPPRFPPRFP	1
GLLGPLLKIAAKVGSNLL	1
GLICESCRKIIQKLEDMVGPQPNEDTVTQAASQVCDKLKILRGLCKKIMRSFLRRISWDILTGKKPQAICVDIKICKEKTGLI	1
DHYNCVSSGGQCLYSACPIFTKIQGTCYRGKAKCCK	1
FFHHIFRGIVHVGKTIHRLVTG	1
KLAKLAKKLAKLAK	1
KTCENLADTFRGPCFATSNC	1
IDWKKLLDAAKQIL	1
FLIGMTQGLICLITRKC	1
ILPILSLIGGLLGK	1
GLLGLLGSVVSHVVPAIVGHF	1
GLLGLLGSVVSHVLPAITQHL	1
GIKCRFCCGCCTPGICGVCCRFv
QSHLSLCRWCCNCCRSNKGC	1
ILGPVISTIGGVLGGLLKNL	1
FLPILASLAAKFGPKLFCLVTKKC	1
GLWSKIKEAAKAAGKAALNAVTGLVNQGDQPS	1
LLGMIPLAISAISALSKL	1
GLPVCGETCVGGTCNTPGCSCSWPVCTRN	1
GVPICGETCTLGTCYTAGCSCSWPVCTRN	1
GIPCGESCVWIPCISSAIGCSCKSKVCYRN	1
GIPCAESCVWIPCTVTALIGCGCSNKVCYN	1
GTFPCGESCVFIPCLTSAIGCSCKSKVCYKN	1
GLLPCAESCVYIPCLTTVIGCSCKSKVCYKN	1
GRDYRTCLTIVQKLKKMVDKPTQRSVSNAATRVCRTGRSRWRDVCRNFMRRYQSRVTQGLVAGETAQQICEDLRLCIPSTGPL	1
GETDPNTQLLNDLGNNMAWGAALGAPGGLGSAALGAAGGALQTVGQGLIDHGPVNVFIPVLIGPSWNGSGSGYNSATSSSGSGS	1
GFKDLLKGAAKALVKTVLF	1
KSCCPNTTGRNIYNACRLTGAPRPTCAKLSGCKIISGSTCPSDYPK	1
KSCCPNTTGRNIYNTCRFGGGSREVCARISGCKIISASTCPSDYPK	1
KSCCPNTTGRNIYNTCRLTGSSRETCAKLSGCKIISASTCPSNYPK	1
MRKEFHNVLSSGQLLADKRPARDYNRK	1
KSCCKNTTGRNIYNTCRFAGGSRERCAKLSGCKIISASTCPSDYPK	1
FIFHIIKGLFHAGKMIHGLVTRRRH	1
FLPAIVGAAAKFLPKIFCAISKKC	1
FLPIIAGVAAKVLPKIFCAISKKC	1
FLPIIAGIAAKFLPKIFCTISKKC	1
FLPVIAGVAANFLPKLFCAISKKC	1
FLPIIAGAAAKVVQKIFCAISKKC	1
GLMDTIKGVAKTVAASWLDKLKCKITGC	1
VNWKKVLGKIIKVAK	1
VNWKKILGKIIKVAK	1
FFSLLPSLIGGLVSAIK	1
RFRLPFRRPPIRIHPPPFYPPFRRFL	1
KWKLFKKIPKFLHLAKKF	1
YKQCHKKGGHCFPKEKICLPPSSDFGKMDCRWRWKCCKKGSG	1
GIPCGESCVFIPCITGAIGCSCKSKVCYRN	1
GEFLKCGESCVQGECYTPGCSCDWPICKKN	1
GLPTCGETCTLGTCYVPDCSCSWPICMKN	1
GLPVCGETCFGGTCNTPGCTCDPWPVCTRN	1
FVDLKKIANIINSIFGK	1
GSIPCGESCVFIPCISSVIGCACKSKVCYKN	1
GIPCGESCVFIPCISSVIGCSCSSKVCYRN	1
GSIPCGESCVFIPCISAVIGCSCSNKVCYKN	1
GSIPCEGSCVFIPCISAIIGCSCSNKVCYKN	1
GIPCGESCVFIPCLTSAIDCSCKSKVCYRN	1
GMWSKILGHLIR	1
GKWMSLLKHILK	1
GFGMALKLLKKVL	1
GTGLPMSERRKIMLMMR	1
GIACGESCVFLGCFIPGCSCKSKVCYFN	1
GVIPCGESCVFIPCISSVLGCSCKNKVCYRD	1
KLCGETCFKFKCYTPGCSCSYPFCK	1
GDACGETCFTGICFTAGCSCNPWPTCTRN	1
GIPCAESCVWIPPCTITALMGCSCKNNVCYNN	1
IPCGESCVWIPCITAIAGCSCKNKVCYT	1
AIPCGESCVWIPCISTVIGCSCSNKVCYR	1
GEYCGESCYLIPCFTPGCYCVSRQCVNKN	1
IPCGESCVWIPCISGMFGCSCKDKVCYSv
FLGWLFKWASK	1
FLKWLFKWAKK	1
KWKSFLKTFKSAKKTVLHTALKAISS	1
KWKSFLKTFKSLKKTVLHTLLKAISS	1
MPFLFCNVNDVCNFASRNDYSCNYYSNSYSFWLASLNPER	1
KWKLFKKIGAVLKVL	1
GACFSIAHECGA	1
TCCATGACGTTCCTGACGTT	1
KRFKQDGGASHASPASS	1
KRAKAAGGWSHWSPWSSC	1
LLGDFFRKSKEKIGKEFKRIVQRIKDFLRNLVPRTES	1
FLGALFKVASKVLPSVKCAITKKC	1
GIGKFLKKAKKFGKAFVKILKK	1
GIGKFLKKAKKGIGAVLKVLTTGL	1
VECYGPNRPQF	1
KRFKQDGGWSHWSPWSSC	1
RQVFQVAYIIIKA	1
KAFDITYVRLKF	1
DFKLFAVTIKYR	1
DFKLFAVYIKYR	1
WHSDMEWWYLLG	1
HTMYYHHYQHHL	1
RLVSYNGIIFFLK	1
GRENYHGCTTHWGFTLC	1
ASSSYPLIHWRPWAR	1
VIADDLPPTCIRP	0
MAEALLLRATFYLLIGSANAAKPD	0
LLSALTLETWVLLAVILVLLYRLG	0
MTTSLIWGIAIAACCCLWLILGIRRRQT	0
PQGFDVDRDAKKLNKACKGMGTNEAAIIEILSG	0
RHVGLLCATGPQRWRF	0
VGKSSKMLQHIDYRMRCILQDGRIFIGTFKA	0
LPGGLRVLVQTGH	0
RPKFALAQAQKCFALYRQAYTANNSSQVQAAMKGFEE	0
HLGRPSAPTIVAQPVSGLASPASFQPEQFQYTLDNNVLT	0
LHRAQDYRRELDTLQSLLTTSQSSELQAAAALLKC	0
AAVALARPKPPLRHQEHLQNEPDS	0
KAEVCMAVPWLSLQ	0
KMQGSRMDEQRCS	0
LVTPPKALLKPLSIPNQ	0
LCTSGLWTAQASTNESSNSHRGLAPTNV	0
AAALGPGVLQATRAFHTGQPRLAPLPPLPEYGGK	0
ALIQKLNSDPQFVLAQNVGTTHDLLDICLKRATVQRA	0
EWRDLKGRADINKDDVV	0
SWVEENRASFQPPVCNKLMHR	0
RRLVLQARTYAQAAASPAPAAGPGQMSFTFASPTQVFF	0
LVLLTVQNSALILTLNYSRIMPGYD	0
FYQNRAAAFEQLQKWKEVAQDCT	0
VFHRVRWAPELGASLG	0
MISNGIGTVTTGKRSMCLFPLLLIGLWGC	0
RPEPGGCCCRRTVRANGC	0
AASVNDEQHQRIIKYGRALVLDIVEQ	0
ASRQLLVAPPEAL	0
LKEERQRQKKEARIAAMASAEGQDSAEAQD	0
QTLVHNGGRLPPDLQLSAEDSSSTPS	0
RAKVLTLDGMNPRVRRVEYAVRGPIVQRALELEQELRQ	0
FLVSIAGLLYALVQLGQPCDCLPPLRAAA	0
AAGLPGAALPLRKRPLRAPSPEPAAPRGAAGLVV	0
RLGLWASGLILILGFLKLLRLLLRRQRLARAMD	0
RANALIKRGTMCMQQQQPMLSTQ	0
LLSLIGFCWAQYDP	0
MFATPLRQPTNASGARPAVSMDGQETPFQYEITD	0
NWLCLSRAQQLNGDLDKARHAYQ	0
MKNCFQLLCNLKVPAAGFKNTVKS	0
MNRLLQKGTSLVPSWRTR	0
GHGRLVEIQGRLGVRIER	0
YKELYYRLLTSPAADAGNTL	0
RNKLDLETLTDILEHQIR	0
WPGILVGGARVASCRYPALGPRLA	0
EPSTGLMLVEESRWVHLGRELLPATAP	0
VRACHKVCRCLLSGFGGRVDAGQPELLTER	0
LLLPEAAAERDAREKLALWDRRPDTTAPL	0
GNMEKAIDMFNKAINLAKSEMEMAHLYSLC	0
TIWRNQHTYKMATSASANLSKIVKKNYMELPQDGKVQ	0
NTNVTPHLLAGMRLIAVQQPEDPLRVL	0
MQESLRLQQQALEAR	0
TVLSPPQRFKRILQAMMLAVAVV	0
KKVVEKNADPETTLLVYLRRKLGLCGTKLGCGEG	0
FSPQRDRFQAEGS	0
TGCCIAGRLANLDDQNLTVAL	0
QALWLVLVLSMPPVLVAAVVGTLVSLVQ	0
ISRGLLLLAALCCLAPSFL	0
GSILGFLQIATVLTVLLLLLK	0
AAAALRARILQVSSKVN	0
KPLGLLKPSSLMKVSGRFKAHQDA	0
LLRSCPLQGSPGRPRSV	0
IARLREDGIQKRVIQEGRGELPDFQDG	0
CQNGRRANRTVRFARTA	0
MRPPRTLTSTATMSALSTSMPMEIDDVMDEDAVNGQA	0
GRVRSRCPGPALLLLLALAARPALAGPPAAALQ	0
TLDRDGTLVRLRFTMVALITVCCPLVAFFF	0
LFLTGCKVDLYTGISQKEGNEMLALL	0
QGKAGEVIVTGLRTEQLSLSDAKLLLEAAMR	0
LLALSLVLLYRYATYSHGFFKKLGIPGPKPLPLFGNVLS	0
VDREQLVQKARLAEQAERYDD	0
IACLLPRVSNLELKQGKAGEVIVTGLR	0
SHLELNNGTKMPTLGLGT	0
DSPDPMNGASSNALIAKMNSAKLLYQHY	0
TELLLAITVFCLGFWVVRALRTQVP	0
LLLVIIWTLFGPSGLGEELLSLSLASLLPAPASPGPP	0
LDAASPGPLALLGLLFAATLLLSALFLL	0
PAIQPVLSGLSRIVNGEEA	0
HLRGPADSGWMPQAAPCLSGAPQAS	0
RQQEFLLLNGWLQLQCGHAERACILLD	0
SVIHTQAHASGLQQVPQLVPAGPGGGGKAVAPSKQSK	0
ERFTSNQMFFDLAQASASGGLNNKKI	0
AARQIGSCLMRCRTLDTTSP	0
PNAKQSILQKNPDDVVIVAAYRTA	0
PGRSRSAADDINPAPANM	0
WVTVRSQQRGLFPAI	0
PNFSMETWLLLV	0
ENWRKQKRERWEKIQADKERRARLQAEAQE	0
PRPPSKTYRGAFQN	0
PTDSPLDRAIQHLQRLTIQELPDPPTDLPESNSNQ	0
VAGTTAVAGQVPIMGAVKFGGDVCAAG	0
AMELLLTATIFYLVLWVVKAFRLQVPKGLKSPPGP	0
GLLLLAGLCCLVFGIMAEDAQVAQGPSQQI	0
ARPRLDLQLVQRFVRIQKVF	0
TKGNDIADLDAVAQTLKKPADDANKAVN	0
LWARSKNDQLRISFPPGLCWG	0
YAKPGAVRSPAQILQWQVLPNTVPAK	0
EAAMAAAAAPGSGNGVGGGGGTAG	0
AASVNPLAAVELQRLSAQER	0
ATRAAAARLVGTAASRTPAAARH	0
LNPDPCKPLAFI	0
LWRLCIGLHSAPRFLVAMAYLKYYQGTPC	0
LDRDGTLVRLRFTLVALVTVCCPLVAFLFCVL	0
VTLLFKLYCLA	0
LSITRGLLLLAALCCLAPIS	0
RKRLKEERQRQKKEARIAA	0
VVMNSLRVILQAS	0
PDPPADSPLDQTIQHLQGLTIQELPDPPTHLPE	0
QYLRIRTVQPEPDYGAAV	0
KHRTVLFRRWMAIICCLI	0
VSVDNPNDLMLMQWSLIRITIQEE	0
QQIQGGKELKDALAQL	0
RMAGPWLSLHEARLLGTRGAAAPKAV	0
PPMPSAPPVHPPP	0
LNDGHFMPVLGFGTYAPPEVPRNRAVEV	0
ARTLNNKLSLSKPKFSGFT	0
SVLVKGCQPFLSAPRECPGHPRVGT	0
APATPPRPLKRKKLQFTDVTPESSP	0
ASPTQTPPTTSTIRVARRSRVALVAM	0
RSVKGLVALITGGASGL	0
LTADLLGAPFFTLPKELQLALLERQTVFL	0
LLAAGFCPAVLCH	0
LGSGHHDGSGDSLEMSSLDRAQ	0
KNDFAALQAKLDADAAEIEKWWSDSR	0
HHKDSSIHHLRLSANDAEDSLRM	0
LRLIHFLHQTTDPYPQGPGTANQRRRR	0
WGCRGRRWAFARVDGGSCHRRGAPTGSTSNQIR	0
ELNPKYVKALFRRAKAHE	0
LTMMAPAVAQQTDDETFV	0
AKLRRKHDKAMDEYEAMNKKLTAQK	0
FLASYPQKCPAGSLPGTPGNTDE	0
APARRVLQVKRVMQESSLSPAHL	0
SLINQQITQVGHGGQAGRLTETNPLTENS	0
NATSSQDQFAKWARLNRKYEQLSQ	0
RPLRRVVLFYQGKLCSMAGNFWQSSHYLQW	0
LIWTIFILHIAIFLVNTIGAATIDNLLWLLYLKLP	0
GWVTTLGPGSRGYRAPPPPRRSRE	0
QRRQNDSSVFLAIMVAAAVES	0
QQEKEFLESYPQNCPPDALPGTPGNLD	0
